# Targeting serine hydroxymethyltransferases 1 and 2 for T-cell acute lymphoblastic leukemia therapy

**DOI:** 10.1101/2020.02.06.936286

**Authors:** Yana Pikman, Nicole Ocasio-Martinez, Gabriela Alexe, Samuel Kitara, Frances F. Diehl, Amanda L. Robichaud, Amy Saur Conway, Angela Su, Jun Qi, Giovanni Roti, Caroline A. Lewis, Alexandre Puissant, Matthew G. Vander Heiden, Kimberly Stegmaier

## Abstract

Despite progress in the treatment of acute lymphoblastic leukemia (ALL), T-cell ALL (T-ALL) has limited treatment options particularly in the setting of relapsed/refractory disease. Using an unbiased genome-scale CRISPR-Cas9 screen we sought to identify pathway dependencies for T-ALL which could be harnessed for therapy development. Disruption of the one-carbon folate, purine and pyrimidine pathways scored as the top metabolic pathways required for T-ALL proliferation. We used a recently developed inhibitor of SHMT1 and SHMT2, RZ-2994, to characterize the effect of inhibiting these enzymes of the one-carbon folate pathway in T-ALL and found that T-ALL cell lines were differentially sensitive to RZ-2994, with a S/G2 cell cycle arrest. The effects of SHMT1/2 inhibition were rescued by formate supplementation. Loss of both SHMT1 and SHMT2 was necessary for impaired growth and cell cycle arrest, with suppression of both SHMT1 and SHMT2 impairing leukemia progression *in vivo*. RZ-2994 decreased leukemia burden *in vivo* and remained effective in the setting of methotrexate resistance *in vitro*. This study highlights the significance of the one-carbon folate pathway in T-ALL and supports further development of SHMT inhibitors for treatment of T-ALL and other cancers.
