## Supplemental Table 1 for "Targeting serine hydroxymethyltransferases 1 and 2 for T-cell acute lymphoblastic leukemia therapy"

### Sheet: Sheet1
Supplementary Table 1: sgRNA and shRNA sequences used in the manuscript.
sgRNA sequences
	sequence	plasmid
SHMT1	AGGCCCATGATGCGCCCATG	pxPR043
SHMT2	GCTACATGTCTGACGTCAAG	pxPR003
NT1	CAGAGCCTTGCGCAATTTTG	pxPR003
NT2	CCGCGCATTTCAGAGCACAA	pxPR043
shRNA sequences
SHMT1_1	AACATAATTCTAGGAAAATA	LT3 GEPIR
SHMT1_2	CAGCTATGACTCTGGAATTT	LT3 GEPIR
SHMT1_3	CCACAAATCAAAATTTGTTT	LT3 GEPIR
SHMT1_4	CGGCATGATCTTCTACAGGA	LT3 GEPIR
SHMT1_5	AGTCCATCTTCTTTGAATCT	LT3 GEPIR
SHMT2_1	ACGGAGAGTTGTGGACTTTAT	REVIR
SHMT2_2	AAGTTGTGGACTTTATAGATG	REVIR
SHMT2_3	CCCGGAGAGTTGTGGACTTT	REVIR
SHMT2_5	AACGGCTACATGTCTGACGTC	REVIR
Renilla	CAGGAATTATAATGCTTATCT	REVIR and LT3 GEPIR
