## Supplemental Table 2A for "Targeting serine hydroxymethyltransferases 1 and 2 for T-cell acute lymphoblastic leukemia therapy"

### Sheet: Supplem_Avana_TALL_vs_nonTALL
	#	Gene set enriched for Ceres T-ALL vs. non T-ALL	NES	P-value	FDR	Size gene set	Status
	1	KEGG_SYSTEMIC_LUPUS_ERYTHEMATOSUS	-2.45645	0	0	111	Depletion
	2	KEGG_RIBOSOME	-2.43766	0	0	85	Depletion
	3	KEGG_PYRIMIDINE_METABOLISM	-2.31419	0	0	93	Depletion
	4	KEGG_SPLICEOSOME	-2.14162	0	0.000955019	124	Depletion
	5	KEGG_RNA_POLYMERASE	-2.0883	0	0.000764015	26	Depletion
	6	KEGG_NOTCH_SIGNALING_PATHWAY	-2.067	0	0.000839578	47	Depletion
	7	KEGG_PURINE_METABOLISM	-2.05725	0	0.000719638	151	Depletion
	8	KEGG_ONE_CARBON_POOL_BY_FOLATE	-2.02128	0	0.00163545	17	Depletion
	9	KEGG_MTOR_SIGNALING_PATHWAY	-1.97792	0	0.00318612	52	Depletion
	10	KEGG_T_CELL_RECEPTOR_SIGNALING_PATHWAY	-1.88655	0	0.00793713	107	Depletion
	11	KEGG_PRIMARY_IMMUNODEFICIENCY	-1.78615	0.00356506	0.024764	35	Depletion
	12	KEGG_PROTEASOME	-1.77556	0.00169492	0.0252818	44	Depletion
	13	KEGG_NICOTINATE_AND_NICOTINAMIDE_METABOLISM	-1.70766	0.00720721	0.0462655	24	Depletion
	14	KEGG_CITRATE_CYCLE_TCA_CYCLE	-1.6875	0.0103806	0.0520288	30	Depletion
	15	KEGG_CIRCADIAN_RHYTHM_MAMMAL	-1.63777	0.0153846	0.0752769	12	Depletion
	16	KEGG_CHRONIC_MYELOID_LEUKEMIA	-1.63416	0.00533808	0.0729205	73	Depletion
	17	KEGG_AMINO_SUGAR_AND_NUCLEOTIDE_SUGAR_METABOLISM	-1.62992	0.00552486	0.0715654	43	Depletion
	18	KEGG_INSULIN_SIGNALING_PATHWAY	-1.62601	0	0.069179	135	Depletion
	19	KEGG_GLUTATHIONE_METABOLISM	-1.58717	0.0103093	0.0934912	47	Depletion
	20	KEGG_ALANINE_ASPARTATE_AND_GLUTAMATE_METABOLISM	-1.56143	0.0350877	0.109579	32	Depletion
	21	KEGG_PROGESTERONE_MEDIATED_OOCYTE_MATURATION	-1.52385	0.0134454	0.142605	85	Depletion
	22	KEGG_GLYCOLYSIS_GLUCONEOGENESIS	-1.50725	0.0172712	0.154537	60	Depletion
	23	KEGG_SELENOAMINO_ACID_METABOLISM	-1.50463	0.0407407	0.150654	26	Depletion
	24	KEGG_NEUROTROPHIN_SIGNALING_PATHWAY	-1.48131	0.0103397	0.172494	124	ns
	25	KEGG_PANTOTHENATE_AND_COA_BIOSYNTHESIS	-1.47919	0.0513761	0.168199	16	ns
	26	KEGG_ACUTE_MYELOID_LEUKEMIA	-1.47688	0.0227273	0.16411	57	ns
	27	KEGG_ADIPOCYTOKINE_SIGNALING_PATHWAY	-1.45545	0.0229885	0.186238	67	ns
	28	KEGG_FOLATE_BIOSYNTHESIS	-1.43993	0.0718336	0.200797	11	ns
	29	KEGG_APOPTOSIS	-1.43641	0.014876	0.198297	86	ns
	30	KEGG_AMINOACYL_TRNA_BIOSYNTHESIS	-1.39019	0.0652921	0.262964	41	ns
	31	KEGG_NON_HOMOLOGOUS_END_JOINING	-1.384	0.110251	0.265135	12	ns
	32	KEGG_CELL_CYCLE	-1.37795	0.0283465	0.266416	123	ns
	33	KEGG_CARDIAC_MUSCLE_CONTRACTION	-1.37095	0.0428816	0.271496	73	ns
	34	KEGG_VALINE_LEUCINE_AND_ISOLEUCINE_BIOSYNTHESIS	-1.37032	0.120939	0.264549	11	ns
	35	KEGG_ENDOCYTOSIS	-1.36435	0.02886	0.267476	173	ns
	36	KEGG_TYPE_II_DIABETES_MELLITUS	-1.35374	0.0770578	0.280559	47	ns
	37	KEGG_COLORECTAL_CANCER	-1.35121	0.0677686	0.277405	62	ns
	38	KEGG_TIGHT_JUNCTION	-1.34237	0.033123	0.285513	130	ns
	39	KEGG_ENDOMETRIAL_CANCER	-1.34082	0.0672269	0.280568	52	ns
	40	KEGG_AMYOTROPHIC_LATERAL_SCLEROSIS_ALS	-1.3355	0.0914077	0.281933	52	ns
	41	KEGG_SPHINGOLIPID_METABOLISM	-1.31916	0.0907534	0.304607	39	ns
	42	KEGG_WNT_SIGNALING_PATHWAY	-1.30819	0.0397351	0.318457	149	ns
	43	KEGG_JAK_STAT_SIGNALING_PATHWAY	-1.30206	0.0496988	0.322876	154	ns
	44	KEGG_NON_SMALL_CELL_LUNG_CANCER	-1.28611	0.102819	0.348871	54	ns
	45	KEGG_VIBRIO_CHOLERAE_INFECTION	-1.2833	0.119377	0.346637	53	ns
	46	KEGG_ARACHIDONIC_ACID_METABOLISM	-1.26684	0.117148	0.37528	56	ns
	47	KEGG_SMALL_CELL_LUNG_CANCER	-1.26042	0.0988655	0.381844	84	ns
	48	KEGG_LEUKOCYTE_TRANSENDOTHELIAL_MIGRATION	-1.25614	0.101473	0.383405	114	ns
	49	KEGG_OOCYTE_MEIOSIS	-1.2548	0.0929487	0.378123	112	ns
	50	KEGG_PROXIMAL_TUBULE_BICARBONATE_RECLAMATION	-1.2503	0.162409	0.380698	22	ns
	51	KEGG_VEGF_SIGNALING_PATHWAY	-1.24156	0.135	0.392961	74	ns
	52	KEGG_GLIOMA	-1.22668	0.150709	0.41672	65	ns
	53	KEGG_CYTOSOLIC_DNA_SENSING_PATHWAY	-1.21084	0.166384	0.446302	55	ns
	54	KEGG_TERPENOID_BACKBONE_BIOSYNTHESIS	-1.20359	0.233645	0.456515	15	ns
	55	KEGG_TYPE_I_DIABETES_MELLITUS	-1.19821	0.219931	0.461589	23	ns
	56	KEGG_RIG_I_LIKE_RECEPTOR_SIGNALING_PATHWAY	-1.19245	0.180743	0.467017	70	ns
	57	KEGG_HEMATOPOIETIC_CELL_LINEAGE	-1.19083	0.179445	0.462377	82	ns
	58	KEGG_PRION_DISEASES	-1.18036	0.233096	0.480784	34	ns
	59	KEGG_GLYCOSPHINGOLIPID_BIOSYNTHESIS_GANGLIO_SERIES	-1.16593	0.261278	0.510248	15	ns
	60	KEGG_RENAL_CELL_CARCINOMA	-1.16513	0.217391	0.504073	70	ns
	61	KEGG_PROPANOATE_METABOLISM	-1.16417	0.254181	0.498441	31	ns
	62	KEGG_BASE_EXCISION_REPAIR	-1.16147	0.238434	0.49715	33	ns
	63	KEGG_FC_EPSILON_RI_SIGNALING_PATHWAY	-1.16063	0.186777	0.49127	76	ns
	64	KEGG_PANCREATIC_CANCER	-1.15365	0.216443	0.501024	70	ns
	65	KEGG_DNA_REPLICATION	-1.14081	0.238095	0.527277	34	ns
	66	KEGG_PENTOSE_PHOSPHATE_PATHWAY	-1.13842	0.267581	0.525279	26	ns
	67	KEGG_EPITHELIAL_CELL_SIGNALING_IN_HELICOBACTER_PYLORI_INFECTION	-1.12064	0.254181	0.563648	67	ns
	68	KEGG_GNRH_SIGNALING_PATHWAY	-1.11505	0.254098	0.570418	99	ns
	69	KEGG_INTESTINAL_IMMUNE_NETWORK_FOR_IGA_PRODUCTION	-1.11471	0.311388	0.562934	31	ns
	70	KEGG_PORPHYRIN_AND_CHLOROPHYLL_METABOLISM	-1.11402	0.285461	0.556561	41	ns
	71	KEGG_PATHWAYS_IN_CANCER	-1.11228	0.198238	0.55321	323	ns
	72	KEGG_P53_SIGNALING_PATHWAY	-1.11048	0.269421	0.549759	67	ns
	73	KEGG_BASAL_CELL_CARCINOMA	-1.10368	0.297391	0.559443	55	ns
	74	KEGG_LYSOSOME	-1.09293	0.291339	0.580371	121	ns
	75	KEGG_THYROID_CANCER	-1.089	0.336347	0.582663	29	ns
	76	KEGG_NATURAL_KILLER_CELL_MEDIATED_CYTOTOXICITY	-1.08417	0.301917	0.588102	126	ns
	77	KEGG_PHOSPHATIDYLINOSITOL_SIGNALING_SYSTEM	-1.07539	0.309211	0.60311	74	ns
	78	KEGG_HISTIDINE_METABOLISM	-1.07502	0.348214	0.596275	28	ns
	79	KEGG_OTHER_GLYCAN_DEGRADATION	-1.07408	0.37833	0.591239	16	ns
	80	KEGG_TOLL_LIKE_RECEPTOR_SIGNALING_PATHWAY	-1.06855	0.314935	0.597574	102	ns
	81	KEGG_FC_GAMMA_R_MEDIATED_PHAGOCYTOSIS	-1.0632	0.341256	0.605005	94	ns
	82	KEGG_NEUROACTIVE_LIGAND_RECEPTOR_INTERACTION	-1.0571	0.320117	0.61368	269	ns
	83	KEGG_ERBB_SIGNALING_PATHWAY	-1.03957	0.371941	0.653473	87	ns
	84	KEGG_DORSO_VENTRAL_AXIS_FORMATION	-1.03237	0.394316	0.66612	24	ns
	85	KEGG_PROSTATE_CANCER	-1.0225	0.423469	0.685651	87	ns
	86	KEGG_VALINE_LEUCINE_AND_ISOLEUCINE_DEGRADATION	-1.01777	0.455631	0.690673	43	ns
	87	KEGG_AXON_GUIDANCE	-1.01689	0.407767	0.684928	127	ns
	88	KEGG_VASCULAR_SMOOTH_MUSCLE_CONTRACTION	-1.00703	0.427663	0.703678	113	ns
	89	KEGG_GLYOXYLATE_AND_DICARBOXYLATE_METABOLISM	-1.00621	0.459662	0.697748	16	ns
	90	KEGG_UBIQUITIN_MEDIATED_PROTEOLYSIS	-1.00095	0.453074	0.705221	133	ns
	91	KEGG_CYSTEINE_AND_METHIONINE_METABOLISM	-0.995449	0.458988	0.71288	34	ns
	92	KEGG_DRUG_METABOLISM_OTHER_ENZYMES	-0.988531	0.498294	0.724326	51	ns
	93	KEGG_CHEMOKINE_SIGNALING_PATHWAY	-0.976076	0.521538	0.750467	184	ns
	94	KEGG_ALDOSTERONE_REGULATED_SODIUM_REABSORPTION	-0.975299	0.5	0.744869	42	ns
	95	KEGG_ECM_RECEPTOR_INTERACTION	-0.972966	0.535774	0.743577	84	ns
	96	KEGG_LONG_TERM_POTENTIATION	-0.970409	0.512027	0.741859	70	ns
	97	KEGG_NOD_LIKE_RECEPTOR_SIGNALING_PATHWAY	-0.968729	0.504967	0.738888	62	ns
	98	KEGG_MELANOGENESIS	-0.950447	0.565289	0.779791	101	ns
	99	KEGG_INOSITOL_PHOSPHATE_METABOLISM	-0.942251	0.552901	0.792273	53	ns
	100	KEGG_FOCAL_ADHESION	-0.922486	0.657813	0.838077	196	ns
	101	KEGG_OLFACTORY_TRANSDUCTION	-0.906172	0.740088	0.873306	354	ns
	102	KEGG_NUCLEOTIDE_EXCISION_REPAIR	-0.895547	0.638047	0.892129	44	ns
	103	KEGG_PRIMARY_BILE_ACID_BIOSYNTHESIS	-0.894374	0.61039	0.886251	16	ns
	104	KEGG_MAPK_SIGNALING_PATHWAY	-0.894328	0.745014	0.877912	262	ns
	105	KEGG_REGULATION_OF_ACTIN_CYTOSKELETON	-0.886675	0.752959	0.889086	207	ns
	106	KEGG_FRUCTOSE_AND_MANNOSE_METABOLISM	-0.882405	0.638336	0.891201	33	ns
	107	KEGG_ARRHYTHMOGENIC_RIGHT_VENTRICULAR_CARDIOMYOPATHY_ARVC	-0.876524	0.697218	0.897354	73	ns
	108	KEGG_VIRAL_MYOCARDITIS	-0.872918	0.698582	0.897558	50	ns
	109	KEGG_GLYCOSAMINOGLYCAN_BIOSYNTHESIS_CHONDROITIN_SULFATE	-0.851886	0.688496	0.93881	22	ns
	110	KEGG_ASTHMA	-0.846752	0.689165	0.942008	16	ns
	111	KEGG_GLYCEROLIPID_METABOLISM	-0.8427	0.710993	0.942248	48	ns
	112	KEGG_CELL_ADHESION_MOLECULES_CAMS	-0.840682	0.790894	0.938435	110	ns
	113	KEGG_CALCIUM_SIGNALING_PATHWAY	-0.837621	0.864353	0.936722	176	ns
	114	KEGG_DILATED_CARDIOMYOPATHY	-0.836707	0.79054	0.930576	90	ns
	115	KEGG_HEDGEHOG_SIGNALING_PATHWAY	-0.836297	0.748311	0.923479	56	ns
	116	KEGG_GALACTOSE_METABOLISM	-0.835637	0.710432	0.916947	26	ns
	117	KEGG_GLYCOSAMINOGLYCAN_DEGRADATION	-0.835568	0.695423	0.909242	21	ns
	118	KEGG_STARCH_AND_SUCROSE_METABOLISM	-0.825899	0.755319	0.921015	48	ns
	119	KEGG_PPAR_SIGNALING_PATHWAY	-0.809155	0.814103	0.945407	69	ns
	120	KEGG_PATHOGENIC_ESCHERICHIA_COLI_INFECTION	-0.80284	0.830716	0.949034	55	ns
	121	KEGG_TGF_BETA_SIGNALING_PATHWAY	-0.80092	0.838499	0.944688	84	ns
	122	KEGG_GAP_JUNCTION	-0.786242	0.871069	0.962019	89	ns
	123	KEGG_HYPERTROPHIC_CARDIOMYOPATHY_HCM	-0.767875	0.915808	0.981871	83	ns
	124	KEGG_PYRUVATE_METABOLISM	-0.759662	0.844248	0.986074	40	ns
	125	KEGG_GLYCEROPHOSPHOLIPID_METABOLISM	-0.754201	0.900497	0.985564	75	ns
	126	KEGG_LEISHMANIA_INFECTION	-0.741773	0.905429	0.993761	57	ns
	127	KEGG_ETHER_LIPID_METABOLISM	-0.739198	0.866785	0.989135	31	ns
	128	KEGG_COMPLEMENT_AND_COAGULATION_CASCADES	-0.73389	0.917384	0.987373	67	ns
	129	KEGG_GLYCINE_SERINE_AND_THREONINE_METABOLISM	-0.733515	0.85206	0.980068	31	ns
	130	KEGG_TAURINE_AND_HYPOTAURINE_METABOLISM	-0.729069	0.82963	0.977835	10	ns
	131	KEGG_GLYCOSPHINGOLIPID_BIOSYNTHESIS_GLOBO_SERIES	-0.7143	0.848077	0.984858	14	ns
	132	KEGG_LINOLEIC_ACID_METABOLISM	-0.690911	0.905188	0.996751	27	ns
	133	KEGG_GLYCOSPHINGOLIPID_BIOSYNTHESIS_LACTO_AND_NEOLACTO_SERIES	-0.66197	0.934545	1	25	ns
	134	KEGG_RIBOFLAVIN_METABOLISM	-0.65204	0.916814	1	16	ns
	135	KEGG_ALLOGRAFT_REJECTION	-0.638111	0.935829	1	17	ns
	136	KEGG_CYTOKINE_CYTOKINE_RECEPTOR_INTERACTION	-0.628436	1	1	260	ns
	137	KEGG_PHENYLALANINE_METABOLISM	-0.584623	0.95514	1	17	ns
	138	KEGG_O_GLYCAN_BIOSYNTHESIS	-0.563943	0.991511	1	30	ns
	139	KEGG_GLYCOSAMINOGLYCAN_BIOSYNTHESIS_KERATAN_SULFATE	-0.544749	0.964618	0.999841	15	ns
	140	KEGG_LIMONENE_AND_PINENE_DEGRADATION	-0.493216	0.994297	0.99754	10	ns
	141	KEGG_AUTOIMMUNE_THYROID_DISEASE	0.519777	0.992958	0.99568	32	ns
	142	KEGG_TASTE_TRANSDUCTION	0.555462	0.995294	1	51	ns
	143	KEGG_BETA_ALANINE_METABOLISM	0.597403	0.972028	1	22	ns
	144	KEGG_GRAFT_VERSUS_HOST_DISEASE	0.634978	0.908046	1	19	ns
	145	KEGG_MATURITY_ONSET_DIABETES_OF_THE_YOUNG	0.64446	0.947253	1	23	ns
	146	KEGG_TYROSINE_METABOLISM	0.680366	0.945455	1	40	ns
	147	KEGG_ALPHA_LINOLENIC_ACID_METABOLISM	0.720921	0.864979	1	17	ns
	148	KEGG_GLYCOSYLPHOSPHATIDYLINOSITOL_GPI_ANCHOR_BIOSYNTHESIS	0.766765	0.828326	1	25	ns
	149	KEGG_STEROID_HORMONE_BIOSYNTHESIS	0.789871	0.861386	1	54	ns
	150	KEGG_PROTEIN_EXPORT	0.808628	0.711497	1	23	ns
	151	KEGG_N_GLYCAN_BIOSYNTHESIS	0.820347	0.797778	1	46	ns
	152	KEGG_BASAL_TRANSCRIPTION_FACTORS	0.821067	0.738694	1	35	ns
	153	KEGG_BUTANOATE_METABOLISM	0.822166	0.758065	1	34	ns
	154	KEGG_RENIN_ANGIOTENSIN_SYSTEM	0.857073	0.659142	1	16	ns
	155	KEGG_REGULATION_OF_AUTOPHAGY	0.864745	0.669683	1	34	ns
	156	KEGG_VASOPRESSIN_REGULATED_WATER_REABSORPTION	0.870362	0.70024	1	43	ns
	157	KEGG_SNARE_INTERACTIONS_IN_VESICULAR_TRANSPORT	0.872682	0.689508	1	37	ns
	158	KEGG_PENTOSE_AND_GLUCURONATE_INTERCONVERSIONS	0.904461	0.625293	1	28	ns
	159	KEGG_LYSINE_DEGRADATION	0.919488	0.625	1	44	ns
	160	KEGG_TRYPTOPHAN_METABOLISM	0.924141	0.576271	1	39	ns
	161	KEGG_LONG_TERM_DEPRESSION	0.937091	0.568182	1	68	ns
	162	KEGG_ADHERENS_JUNCTION	0.938974	0.580097	1	72	ns
	163	KEGG_SULFUR_METABOLISM	0.958162	0.5	1	12	ns
	164	KEGG_ABC_TRANSPORTERS	0.975146	0.476636	0.996481	44	ns
	165	KEGG_ARGININE_AND_PROLINE_METABOLISM	0.985932	0.481297	0.998151	53	ns
	166	KEGG_FATTY_ACID_METABOLISM	1.01764	0.416465	0.914484	41	ns
	167	KEGG_BLADDER_CANCER	1.03092	0.403382	0.90427	42	ns
	168	KEGG_RNA_DEGRADATION	1.05544	0.339853	0.856841	54	ns
	169	KEGG_ASCORBATE_AND_ALDARATE_METABOLISM	1.06311	0.347926	0.873236	25	ns
	170	KEGG_DRUG_METABOLISM_CYTOCHROME_P450	1.06715	0.301746	0.907721	68	ns
	171	KEGG_B_CELL_RECEPTOR_SIGNALING_PATHWAY	1.07795	0.307692	0.918653	74	ns
	172	KEGG_MELANOMA	1.08432	0.273839	0.950172	70	ns
	173	KEGG_PEROXISOME	1.10237	0.260204	0.932425	78	ns
	174	KEGG_METABOLISM_OF_XENOBIOTICS_BY_CYTOCHROME_P450	1.11	0.238876	0.965184	66	ns
	175	KEGG_GLYCOSAMINOGLYCAN_BIOSYNTHESIS_HEPARAN_SULFATE	1.12498	0.29078	0.968974	26	ns
	176	KEGG_STEROID_BIOSYNTHESIS	1.1331	0.271222	1	17	ns
	177	KEGG_RETINOL_METABOLISM	1.1599	0.195294	0.974598	63	ns
	178	KEGG_BIOSYNTHESIS_OF_UNSATURATED_FATTY_ACIDS	1.17322	0.236203	1	22	ns
	179	KEGG_HOMOLOGOUS_RECOMBINATION	1.20534	0.195556	0.956907	28	ns
	180	KEGG_ANTIGEN_PROCESSING_AND_PRESENTATION	1.23713	0.135922	0.920211	62	ns
	181	KEGG_NITROGEN_METABOLISM	1.34376	0.105	0.573408	23	ns
	182	KEGG_MISMATCH_REPAIR	1.37983	0.106195	0.553854	23	ns
	183	KEGG_HUNTINGTONS_DISEASE	1.52279	0	0.254832	169	ns
	184	KEGG_ALZHEIMERS_DISEASE	1.73972	0	0.0548945	157	ns
	185	KEGG_OXIDATIVE_PHOSPHORYLATION	1.93237	0	0.0090897	116	Proliferation
	186	KEGG_PARKINSONS_DISEASE	2.0256	0	0.00561005	112	Proliferation
