## Supplemental Table 2B for "Targeting serine hydroxymethyltransferases 1 and 2 for T-cell acute lymphoblastic leukemia therapy"

### Sheet: Supplem_Avana_TALL_vs_hema
	#	Gene set enriched for Ceres T-ALL vs. other hematopoietic	NES	P-value	FDR	Size gene set	Status
	1	KEGG_RIBOSOME	-2.34371	0	0	85	Depletion
	2	KEGG_SYSTEMIC_LUPUS_ERYTHEMATOSUS	-2.33816	0	0	111	Depletion
	3	KEGG_PYRIMIDINE_METABOLISM	-2.10542	0	0.000866542	93	Depletion
	4	KEGG_NOTCH_SIGNALING_PATHWAY	-2.09555	0	0.00101012	47	Depletion
	5	KEGG_T_CELL_RECEPTOR_SIGNALING_PATHWAY	-1.94518	0	0.00547991	107	Depletion
	6	KEGG_RNA_POLYMERASE	-1.93529	0	0.00535884	26	Depletion
	7	KEGG_ONE_CARBON_POOL_BY_FOLATE	-1.87855	0.0019084	0.0104673	17	Depletion
	8	KEGG_PRIMARY_IMMUNODEFICIENCY	-1.86048	0	0.0111046	35	Depletion
	9	KEGG_SPLICEOSOME	-1.83778	0	0.0124711	124	Depletion
	10	KEGG_NON_HOMOLOGOUS_END_JOINING	-1.72859	0.0117878	0.0461893	12	Depletion
	11	KEGG_PURINE_METABOLISM	-1.7238	0.00160256	0.0442368	151	Depletion
	12	KEGG_ENDOMETRIAL_CANCER	-1.71185	0.00168919	0.0461197	52	Depletion
	13	KEGG_INSULIN_SIGNALING_PATHWAY	-1.68524	0	0.0547108	135	Depletion
	14	KEGG_CIRCADIAN_RHYTHM_MAMMAL	-1.63631	0.0236364	0.077609	12	Depletion
	15	KEGG_VALINE_LEUCINE_AND_ISOLEUCINE_BIOSYNTHESIS	-1.55864	0.0347985	0.142305	11	Depletion
	16	KEGG_GLYCOLYSIS_GLUCONEOGENESIS	-1.55777	0.00848896	0.134403	60	Depletion
	17	KEGG_NON_SMALL_CELL_LUNG_CANCER	-1.51867	0.0137221	0.175511	54	Depletion
	18	KEGG_TYPE_I_DIABETES_MELLITUS	-1.50355	0.0365631	0.184125	23	Depletion
	19	KEGG_NEUROTROPHIN_SIGNALING_PATHWAY	-1.48091	0.014377	0.208701	124	ns
	20	KEGG_CHRONIC_MYELOID_LEUKEMIA	-1.47929	0.0179153	0.201052	73	ns
	21	KEGG_MTOR_SIGNALING_PATHWAY	-1.45014	0.0342466	0.234858	52	ns
	22	KEGG_TIGHT_JUNCTION	-1.44564	0.0164474	0.231835	130	ns
	23	KEGG_LEUKOCYTE_TRANSENDOTHELIAL_MIGRATION	-1.42777	0.0178571	0.253308	114	ns
	24	KEGG_PROGESTERONE_MEDIATED_OOCYTE_MATURATION	-1.41276	0.0428816	0.270545	85	ns
	25	KEGG_GLYCOSPHINGOLIPID_BIOSYNTHESIS_GANGLIO_SERIES	-1.4013	0.0960145	0.281191	15	ns
	26	KEGG_RENAL_CELL_CARCINOMA	-1.38714	0.0523649	0.298551	70	ns
	27	KEGG_DORSO_VENTRAL_AXIS_FORMATION	-1.35067	0.0981818	0.365075	24	ns
	28	KEGG_VEGF_SIGNALING_PATHWAY	-1.33704	0.0755034	0.383847	74	ns
	29	KEGG_SPHINGOLIPID_METABOLISM	-1.33135	0.0929825	0.384012	39	ns
	30	KEGG_AMYOTROPHIC_LATERAL_SCLEROSIS_ALS	-1.31751	0.0913884	0.404525	52	ns
	31	KEGG_PROPANOATE_METABOLISM	-1.299	0.127778	0.440819	31	ns
	32	KEGG_COLORECTAL_CANCER	-1.28987	0.080895	0.451003	62	ns
	33	KEGG_NATURAL_KILLER_CELL_MEDIATED_CYTOTOXICITY	-1.28241	0.0625	0.457748	126	ns
	34	KEGG_PENTOSE_PHOSPHATE_PATHWAY	-1.27937	0.168717	0.453221	26	ns
	35	KEGG_ERBB_SIGNALING_PATHWAY	-1.27207	0.100683	0.459331	87	ns
	36	KEGG_AMINO_SUGAR_AND_NUCLEOTIDE_SUGAR_METABOLISM	-1.26794	0.137566	0.457946	43	ns
	37	KEGG_BASE_EXCISION_REPAIR	-1.26348	0.147217	0.456405	33	ns
	38	KEGG_ARRHYTHMOGENIC_RIGHT_VENTRICULAR_CARDIOMYOPATHY_ARVC	-1.25466	0.119089	0.467464	73	ns
	39	KEGG_THYROID_CANCER	-1.25408	0.171477	0.457884	29	ns
	40	KEGG_WNT_SIGNALING_PATHWAY	-1.23719	0.0936995	0.488535	149	ns
	41	KEGG_FOLATE_BIOSYNTHESIS	-1.23558	0.202532	0.481311	11	ns
	42	KEGG_ENDOCYTOSIS	-1.22947	0.0868852	0.485577	173	ns
	43	KEGG_HEMATOPOIETIC_CELL_LINEAGE	-1.22456	0.125424	0.487352	82	ns
	44	KEGG_GNRH_SIGNALING_PATHWAY	-1.22271	0.129934	0.481855	99	ns
	45	KEGG_ACUTE_MYELOID_LEUKEMIA	-1.21757	0.180921	0.485613	57	ns
	46	KEGG_PATHOGENIC_ESCHERICHIA_COLI_INFECTION	-1.21455	0.153578	0.482926	55	ns
	47	KEGG_TYPE_II_DIABETES_MELLITUS	-1.20832	0.182741	0.489233	47	ns
	48	KEGG_AMINOACYL_TRNA_BIOSYNTHESIS	-1.18922	0.194004	0.529601	41	ns
	49	KEGG_APOPTOSIS	-1.18781	0.173355	0.522628	86	ns
	50	KEGG_PROTEASOME	-1.17919	0.231317	0.536324	44	ns
	51	KEGG_CITRATE_CYCLE_TCA_CYCLE	-1.1762	0.229682	0.53396	30	ns
	52	KEGG_VIBRIO_CHOLERAE_INFECTION	-1.16719	0.219015	0.549025	53	ns
	53	KEGG_EPITHELIAL_CELL_SIGNALING_IN_HELICOBACTER_PYLORI_INFECTION	-1.15954	0.211667	0.559603	67	ns
	54	KEGG_CELL_ADHESION_MOLECULES_CAMS	-1.15021	0.214863	0.577862	110	ns
	55	KEGG_FOCAL_ADHESION	-1.14757	0.183706	0.574708	196	ns
	56	KEGG_PANTOTHENATE_AND_COA_BIOSYNTHESIS	-1.14634	0.311195	0.567515	16	ns
	57	KEGG_GLYCOSAMINOGLYCAN_BIOSYNTHESIS_CHONDROITIN_SULFATE	-1.14377	0.26729	0.564574	22	ns
	58	KEGG_BASAL_CELL_CARCINOMA	-1.14271	0.2309	0.557813	55	ns
	59	KEGG_CARDIAC_MUSCLE_CONTRACTION	-1.11246	0.275132	0.63646	73	ns
	60	KEGG_NEUROACTIVE_LIGAND_RECEPTOR_INTERACTION	-1.11014	0.199108	0.632214	269	ns
	61	KEGG_FC_EPSILON_RI_SIGNALING_PATHWAY	-1.10776	0.28125	0.628961	76	ns
	62	KEGG_DILATED_CARDIOMYOPATHY	-1.10462	0.2768	0.628644	90	ns
	63	KEGG_ARACHIDONIC_ACID_METABOLISM	-1.09688	0.291297	0.641083	56	ns
	64	KEGG_GLIOMA	-1.09615	0.282953	0.633374	65	ns
	65	KEGG_HISTIDINE_METABOLISM	-1.09092	0.329861	0.638583	28	ns
	66	KEGG_UBIQUITIN_MEDIATED_PROTEOLYSIS	-1.0894	0.302632	0.633591	133	ns
	67	KEGG_SMALL_CELL_LUNG_CANCER	-1.0894	0.289348	0.624171	84	ns
	68	KEGG_OOCYTE_MEIOSIS	-1.08842	0.274959	0.617743	112	ns
	69	KEGG_REGULATION_OF_ACTIN_CYTOSKELETON	-1.08729	0.254015	0.611991	207	ns
	70	KEGG_JAK_STAT_SIGNALING_PATHWAY	-1.08348	0.280864	0.613352	154	ns
	71	KEGG_PRION_DISEASES	-1.08134	0.335069	0.610471	34	ns
	72	KEGG_PATHWAYS_IN_CANCER	-1.08002	0.270742	0.60596	323	ns
	73	KEGG_FC_GAMMA_R_MEDIATED_PHAGOCYTOSIS	-1.0756	0.30719	0.609332	94	ns
	74	KEGG_OTHER_GLYCAN_DEGRADATION	-1.07127	0.3766	0.612217	16	ns
	75	KEGG_ADHERENS_JUNCTION	-1.0698	0.322635	0.608046	72	ns
	76	KEGG_INTESTINAL_IMMUNE_NETWORK_FOR_IGA_PRODUCTION	-1.06343	0.38488	0.617743	31	ns
	77	KEGG_GLYCOSYLPHOSPHATIDYLINOSITOL_GPI_ANCHOR_BIOSYNTHESIS	-1.05528	0.368897	0.631253	25	ns
	78	KEGG_GAP_JUNCTION	-1.03954	0.374793	0.668362	89	ns
	79	KEGG_STARCH_AND_SUCROSE_METABOLISM	-1.02329	0.427065	0.704874	48	ns
	80	KEGG_INOSITOL_PHOSPHATE_METABOLISM	-1.02056	0.427835	0.703694	53	ns
	81	KEGG_DNA_REPLICATION	-1.01825	0.440285	0.701508	34	ns
	82	KEGG_NICOTINATE_AND_NICOTINAMIDE_METABOLISM	-1.01778	0.431694	0.694501	24	ns
	83	KEGG_VIRAL_MYOCARDITIS	-1.0165	0.42732	0.689617	50	ns
	84	KEGG_ECM_RECEPTOR_INTERACTION	-1.01152	0.420195	0.69408	84	ns
	85	KEGG_RNA_DEGRADATION	-1.00139	0.454064	0.712586	54	ns
	86	KEGG_ALDOSTERONE_REGULATED_SODIUM_REABSORPTION	-0.998854	0.474359	0.711309	42	ns
	87	KEGG_SELENOAMINO_ACID_METABOLISM	-0.995558	0.472949	0.712602	26	ns
	88	KEGG_PHOSPHATIDYLINOSITOL_SIGNALING_SYSTEM	-0.98453	0.474916	0.735297	74	ns
	89	KEGG_HYPERTROPHIC_CARDIOMYOPATHY_HCM	-0.983149	0.473684	0.730811	83	ns
	90	KEGG_DRUG_METABOLISM_OTHER_ENZYMES	-0.974877	0.505	0.745441	51	ns
	91	KEGG_CALCIUM_SIGNALING_PATHWAY	-0.974694	0.490683	0.737715	176	ns
	92	KEGG_PPAR_SIGNALING_PATHWAY	-0.972396	0.531457	0.735462	69	ns
	93	KEGG_CHEMOKINE_SIGNALING_PATHWAY	-0.964382	0.535714	0.748838	184	ns
	94	KEGG_VALINE_LEUCINE_AND_ISOLEUCINE_DEGRADATION	-0.963471	0.506757	0.743288	43	ns
	95	KEGG_ALANINE_ASPARTATE_AND_GLUTAMATE_METABOLISM	-0.957526	0.528814	0.751541	32	ns
	96	KEGG_LYSOSOME	-0.952564	0.555556	0.756984	121	ns
	97	KEGG_RIG_I_LIKE_RECEPTOR_SIGNALING_PATHWAY	-0.947054	0.549747	0.763396	70	ns
	98	KEGG_GLYCEROLIPID_METABOLISM	-0.943534	0.542314	0.764416	48	ns
	99	KEGG_GLUTATHIONE_METABOLISM	-0.940596	0.553846	0.764422	47	ns
	100	KEGG_CYTOSOLIC_DNA_SENSING_PATHWAY	-0.92587	0.595993	0.794335	55	ns
	101	KEGG_VASCULAR_SMOOTH_MUSCLE_CONTRACTION	-0.92336	0.635332	0.792509	113	ns
	102	KEGG_LONG_TERM_POTENTIATION	-0.900733	0.662273	0.841075	70	ns
	103	KEGG_GLYCOSAMINOGLYCAN_DEGRADATION	-0.889114	0.647368	0.861891	21	ns
	104	KEGG_MELANOGENESIS	-0.88787	0.710702	0.856657	101	ns
	105	KEGG_AXON_GUIDANCE	-0.880641	0.735099	0.866097	127	ns
	106	KEGG_GALACTOSE_METABOLISM	-0.877311	0.644483	0.865737	26	ns
	107	KEGG_TOLL_LIKE_RECEPTOR_SIGNALING_PATHWAY	-0.866816	0.732441	0.882316	102	ns
	108	KEGG_MAPK_SIGNALING_PATHWAY	-0.859171	0.865522	0.892118	262	ns
	109	KEGG_PRIMARY_BILE_ACID_BIOSYNTHESIS	-0.846013	0.67052	0.912766	16	ns
	110	KEGG_HEDGEHOG_SIGNALING_PATHWAY	-0.843682	0.737374	0.909041	56	ns
	111	KEGG_COMPLEMENT_AND_COAGULATION_CASCADES	-0.83238	0.778512	0.924954	67	ns
	112	KEGG_FRUCTOSE_AND_MANNOSE_METABOLISM	-0.825665	0.756944	0.930014	33	ns
	113	KEGG_GLYCOSAMINOGLYCAN_BIOSYNTHESIS_KERATAN_SULFATE	-0.818828	0.725296	0.934938	15	ns
	114	KEGG_CYSTEINE_AND_METHIONINE_METABOLISM	-0.803401	0.800725	0.955739	34	ns
	115	KEGG_NOD_LIKE_RECEPTOR_SIGNALING_PATHWAY	-0.798049	0.822259	0.956693	62	ns
	116	KEGG_PYRUVATE_METABOLISM	-0.791039	0.83042	0.960479	40	ns
	117	KEGG_GLYCOSAMINOGLYCAN_BIOSYNTHESIS_HEPARAN_SULFATE	-0.779752	0.796905	0.970996	26	ns
	118	KEGG_PROXIMAL_TUBULE_BICARBONATE_RECLAMATION	-0.757706	0.830123	0.994988	22	ns
	119	KEGG_TERPENOID_BACKBONE_BIOSYNTHESIS	-0.756828	0.800738	0.987799	15	ns
	120	KEGG_ASTHMA	-0.756506	0.810313	0.979885	16	ns
	121	KEGG_LINOLEIC_ACID_METABOLISM	-0.750369	0.817505	0.98004	27	ns
	122	KEGG_PROTEIN_EXPORT	-0.743	0.831633	0.98098	23	ns
	123	KEGG_OLFACTORY_TRANSDUCTION	-0.720814	1	0.9973	354	ns
	124	KEGG_GLYCOSPHINGOLIPID_BIOSYNTHESIS_GLOBO_SERIES	-0.711128	0.86055	0.998577	14	ns
	125	KEGG_TAURINE_AND_HYPOTAURINE_METABOLISM	-0.682335	0.849541	1	10	ns
	126	KEGG_MATURITY_ONSET_DIABETES_OF_THE_YOUNG	-0.667334	0.918033	1	23	ns
	127	KEGG_LIMONENE_AND_PINENE_DEGRADATION	-0.639742	0.891589	1	10	ns
	128	KEGG_CYTOKINE_CYTOKINE_RECEPTOR_INTERACTION	-0.631165	1	1	260	ns
	129	KEGG_O_GLYCAN_BIOSYNTHESIS	-0.622642	0.965398	1	30	ns
	130	KEGG_PHENYLALANINE_METABOLISM	-0.587119	0.946809	1	17	ns
	131	KEGG_GLYCOSPHINGOLIPID_BIOSYNTHESIS_LACTO_AND_NEOLACTO_SERIES	-0.575487	0.958258	1	25	ns
	132	KEGG_ALLOGRAFT_REJECTION	-0.570144	0.948435	1	17	ns
	133	KEGG_ETHER_LIPID_METABOLISM	-0.478924	0.993043	1	31	ns
	134	KEGG_AUTOIMMUNE_THYROID_DISEASE	-0.430104	1	0.999377	32	ns
	135	KEGG_GRAFT_VERSUS_HOST_DISEASE	0.536209	0.988152	0.993515	19	ns
	136	KEGG_ALPHA_LINOLENIC_ACID_METABOLISM	0.551531	0.975	1	17	ns
	137	KEGG_REGULATION_OF_AUTOPHAGY	0.586999	0.99005	1	34	ns
	138	KEGG_BETA_ALANINE_METABOLISM	0.62176	0.949672	1	22	ns
	139	KEGG_TASTE_TRANSDUCTION	0.639966	0.974713	1	51	ns
	140	KEGG_TYROSINE_METABOLISM	0.662629	0.95	1	40	ns
	141	KEGG_GLYOXYLATE_AND_DICARBOXYLATE_METABOLISM	0.672246	0.890086	1	16	ns
	142	KEGG_GLYCINE_SERINE_AND_THREONINE_METABOLISM	0.67488	0.931034	1	31	ns
	143	KEGG_SULFUR_METABOLISM	0.695664	0.853132	1	12	ns
	144	KEGG_RENIN_ANGIOTENSIN_SYSTEM	0.72942	0.85618	1	16	ns
	145	KEGG_BIOSYNTHESIS_OF_UNSATURATED_FATTY_ACIDS	0.774017	0.789366	1	22	ns
	146	KEGG_BUTANOATE_METABOLISM	0.793631	0.77986	1	34	ns
	147	KEGG_TRYPTOPHAN_METABOLISM	0.815204	0.791667	1	39	ns
	148	KEGG_STEROID_HORMONE_BIOSYNTHESIS	0.82371	0.773494	1	54	ns
	149	KEGG_LEISHMANIA_INFECTION	0.84097	0.776744	1	57	ns
	150	KEGG_RIBOFLAVIN_METABOLISM	0.865711	0.6625	1	16	ns
	151	KEGG_GLYCEROPHOSPHOLIPID_METABOLISM	0.885891	0.70615	0.977547	75	ns
	152	KEGG_NUCLEOTIDE_EXCISION_REPAIR	0.912929	0.611529	0.92547	44	ns
	153	KEGG_ABC_TRANSPORTERS	0.926886	0.592506	0.910366	44	ns
	154	KEGG_DRUG_METABOLISM_CYTOCHROME_P450	0.930621	0.587342	0.926	68	ns
	155	KEGG_SNARE_INTERACTIONS_IN_VESICULAR_TRANSPORT	0.939185	0.575964	0.92591	37	ns
	156	KEGG_LONG_TERM_DEPRESSION	0.939917	0.589499	0.95308	68	ns
	157	KEGG_PENTOSE_AND_GLUCURONATE_INTERCONVERSIONS	0.951031	0.524887	0.946551	28	ns
	158	KEGG_BLADDER_CANCER	0.965652	0.528571	0.927088	42	ns
	159	KEGG_FATTY_ACID_METABOLISM	1.00363	0.467934	0.825464	41	ns
	160	KEGG_ASCORBATE_AND_ALDARATE_METABOLISM	1.00584	0.428884	0.848056	25	ns
	161	KEGG_N_GLYCAN_BIOSYNTHESIS	1.00639	0.406897	0.878709	46	ns
	162	KEGG_MELANOMA	1.01767	0.417949	0.87024	70	ns
	163	KEGG_P53_SIGNALING_PATHWAY	1.06358	0.330211	0.739014	67	ns
	164	KEGG_METABOLISM_OF_XENOBIOTICS_BY_CYTOCHROME_P450	1.083	0.296482	0.703683	66	ns
	165	KEGG_HOMOLOGOUS_RECOMBINATION	1.12659	0.287305	0.596243	28	ns
	166	KEGG_ADIPOCYTOKINE_SIGNALING_PATHWAY	1.14622	0.221374	0.566717	67	ns
	167	KEGG_VASOPRESSIN_REGULATED_WATER_REABSORPTION	1.15621	0.235023	0.565153	43	ns
	168	KEGG_PROSTATE_CANCER	1.16055	0.182957	0.581594	87	ns
	169	KEGG_PEROXISOME	1.16205	0.2075	0.609185	78	ns
	170	KEGG_TGF_BETA_SIGNALING_PATHWAY	1.2102	0.134211	0.49906	84	ns
	171	KEGG_PORPHYRIN_AND_CHLOROPHYLL_METABOLISM	1.21193	0.16269	0.525662	41	ns
	172	KEGG_BASAL_TRANSCRIPTION_FACTORS	1.2334	0.173611	0.498151	35	ns
	173	KEGG_ARGININE_AND_PROLINE_METABOLISM	1.23909	0.121429	0.517162	53	ns
	174	KEGG_STEROID_BIOSYNTHESIS	1.24009	0.18267	0.553888	17	ns
	175	KEGG_RETINOL_METABOLISM	1.26327	0.114833	0.525804	63	ns
	176	KEGG_LYSINE_DEGRADATION	1.28915	0.106538	0.494549	44	ns
	177	KEGG_ANTIGEN_PROCESSING_AND_PRESENTATION	1.31022	0.0878049	0.480597	62	ns
	178	KEGG_B_CELL_RECEPTOR_SIGNALING_PATHWAY	1.33351	0.0469136	0.464012	74	ns
	179	KEGG_PANCREATIC_CANCER	1.3513	0.0623501	0.464707	70	ns
	180	KEGG_CELL_CYCLE	1.36737	0.0351351	0.479638	123	ns
	181	KEGG_NITROGEN_METABOLISM	1.41654	0.0728477	0.409226	23	ns
	182	KEGG_ALZHEIMERS_DISEASE	1.66664	0.002849	0.0758326	157	Proliferation
	183	KEGG_MISMATCH_REPAIR	1.66906	0.014218	0.0919145	23	Proliferation
	184	KEGG_HUNTINGTONS_DISEASE	1.69957	0	0.0924558	169	Proliferation
	185	KEGG_OXIDATIVE_PHOSPHORYLATION	1.95995	0	0.0130171	116	Proliferation
	186	KEGG_PARKINSONS_DISEASE	2.0724	0	0.00561064	112	Proliferation
